# The Crohn’s disease-related AIEC strain LF82 assembles a biofilm-like matrix to protect intracellular microcolonies from phagolysosomal attack

**DOI:** 10.1101/2020.03.31.014175

**Authors:** Victoria Prudent, Gaëlle Demarre, Emilie Vazeille, Maxime Wery, Antinéa Ravet, Nicole Quenech’Du, Julie Dauverd Girault, Marie-Agnès Bringer, Marc Descrimes, Nicolas Barnich, Sylvie Rimsky, Antonin Morillon, Olivier Espéli

## Abstract

Patients with Crohn’s disease exhibit abnormal colonization of the intestine by proteobacteria, and among these bacteria, the adherent invasive *E. coli* (AIEC) family. They are predominant in the mucus, adhere to epithelial cells, colonize them and survive inside macrophages. We recently demonstrated that the acclimation of the AIEC strain LF82 to phagolysosomal stress requires stringent and SOS responses. Such adaptation involves a long lag phase in which many LF82 cells become antibiotic tolerant. Later during infection, they proliferate in vacuoles and form colonies harboring dozens of LF82 bacteria. In the present work, we investigated the mechanism sustaining this phase of growth. We found that intracellular LF82 produced an extrabacterial matrix composed of exopolysaccharides and amyloid fibers that surrounded each individual LF82 cell. This matrix acts as a biofilm and controls the formation of LF82 intracellular bacterial communities (IBCs) inside phagolysosomes for several days post infection. Using genomics assays, we characterized the gene set involved in IBCs formation and revealed the crucial role played by a pathogenicity island presents in the genome of most AIEC strains in this process. Iron capture, by the yersiniabactin system encoded by this pathogenicity island, is essential to form IBC and LF82 survival within macrophages. These results demonstrate that AIEC have developed a sophisticated strategy to establish their replicative niche within macrophages, which might have implications for envisioning future antibacterial strategies for Crohn’s disease.
