## Supplementary material for "The Crohn’s disease-related AIEC strain LF82 assembles a biofilm-like matrix to protect intracellular microcolonies from phagolysosomal attack": Table S1

### Sheet: Feuil1
Table S1
RNA-seq mapping data
Sample identifier	Biological identifier	Number of total tags	LF82 mapped count	Human mapped count	LF82 mapped percentage	Human mapped perc
B120U4 A272T4	THP1 macrophages 1h rep1	212 923 146	3 638	314 879 410	0	0.7394
B120U11 A272T11	THP1 macrophages 1h rep2	227 903 727	2 993	349 501 285	0	0.7668
B120U6 A272T6	THP1 macrophages 6h rep1	222 850 090	3 140	324 754 908	0	0.7286
B120U13 A272T13	THP1 macrophages 6h rep2	243 265 028	4 605	354 528 726	0	0.7287
B120U5 A272T5	THP1 + LF82 1h rep1	224 051 634	4 420 090	342 441 694	0.0099	0.7642
B120U12 A272T12	THP1 + LF82 1h rep2	230 958 194	6 299 262	345 400 049	0.0136	0.7478
B120U7 A272T7	THP1 + LF82 6h rep1	221 611 920	3 592 377	337 359 936	0.0081	0.7612
B120U14 A272T14	THP1 + LF82 6h rep2	219 929 682	4 396 695	337 481 927	0.01	0.7672
