## Supplementary material for "The Crohn’s disease-related AIEC strain LF82 assembles a biofilm-like matrix to protect intracellular microcolonies from phagolysosomal attack": Table S3

### Sheet: GO UP 1h
Table S3
RNAseq analysis with http://geneontology.org/
GO: upregulated LF82 genes at 1h post infection
GO biological process complete	#	#	expected	Fold Enrichment	+/-	raw P value	FDR
cellular response to pH	11	7	.89	7.89	+	1.88E-04	2.32E-02
cellular response to stimulus	438	66	35.34	1.87	+	2.37E-06	1.17E-03
response to stimulus	813	104	65.60	1.59	+	2.24E-06	1.33E-03
response to pH	28	15	2.26	6.64	+	2.04E-07	6.04E-04
regulation of single-species biofilm formation	15	9	1.21	7.44	+	3.11E-05	6.57E-03
regulation of cellular process	425	68	34.29	1.98	+	2.53E-07	3.75E-04
regulation of biological process	462	72	37.28	1.93	+	2.61E-07	2.58E-04
biological regulation	574	80	46.31	1.73	+	2.67E-06	1.13E-03
regulation of multi-organism process	16	9	1.29	6.97	+	4.54E-05	8.40E-03
response to acidic pH	21	12	1.69	7.08	+	2.10E-06	1.55E-03
cellular response to extracellular stimulus	59	17	4.76	3.57	+	3.04E-05	6.92E-03
cellular response to external stimulus	59	17	4.76	3.57	+	3.04E-05	7.50E-03
response to external stimulus	98	25	7.91	3.16	+	2.68E-06	9.93E-04
response to extracellular stimulus	70	20	5.65	3.54	+	6.70E-06	2.21E-03
cell communication	111	22	8.96	2.46	+	3.10E-04	3.40E-02
biofilm formation	93	21	7.50	2.80	+	8.05E-05	1.25E-02
multi-organism cellular process	103	21	8.31	2.53	+	3.36E-04	3.55E-02
multi-organism process	133	26	10.73	2.42	+	1.47E-04	1.89E-02
cellular response to stress	343	54	27.68	1.95	+	8.37E-06	2.48E-03
response to stress	506	71	40.83	1.74	+	9.24E-06	2.49E-03
regulation of gene expression	282	42	22.75	1.85	+	2.72E-04	3.22E-02
regulation of macromolecule metabolic process	319	46	25.74	1.79	+	3.65E-04	3.61E-02
regulation of metabolic process	337	51	27.19	1.88	+	4.39E-05	8.67E-03
regulation of cellular metabolic process	308	45	24.85	1.81	+	2.93E-04	3.34E-02
organophosphate biosynthetic process	119	0	9.60	< 0.01	-	1.38E-04	1.85E-02
organophosphate metabolic process	193	2	15.57	.13	-	6.52E-05	1.13E-02
phosphorus metabolic process	254	5	20.49	.24	-	1.26E-04	1.77E-02
cellular metabolic process	1474	84	118.93	.71	-	1.17E-04	1.74E-02
metabolic process	1589	92	128.21	.72	-	7.73E-05	1.27E-02
nucleoside phosphate metabolic process	103	0	8.31	< 0.01	-	4.81E-04	4.45E-02
phosphate-containing compound metabolic process	236	5	19.04	.26	-	3.49E-04	3.56E-02
nucleobase-containing small molecule metabolic process	163	2	13.15	.15	-	4.19E-04	4.00E-02

### Sheet: GO DOWN 1h
Table S3
RNAseq analysis with http://geneontology.org/
GO biological process complete	#	#	expected	Fold Enrichment	+/-	raw P value	FDR
electron transport coupled proton transport	8	8	.98	8.12	+	1.14E-04	4.29E-03
energy coupled proton transmembrane transport, against electrochemical gradient	8	8	.98	8.12	+	1.14E-04	4.24E-03
proton transmembrane transport	17	14	2.09	6.69	+	1.38E-06	6.82E-05
monovalent inorganic cation transport	33	14	4.06	3.45	+	3.36E-04	1.14E-02
inorganic cation transmembrane transport	43	15	5.29	2.83	+	1.09E-03	3.05E-02
inorganic ion transmembrane transport	52	17	6.40	2.66	+	1.26E-03	3.44E-02
ribonucleoside triphosphate biosynthetic process	7	6	.86	6.96	+	1.47E-03	3.89E-02
nucleoside phosphate metabolic process	103	43	12.68	3.39	+	4.14E-10	7.20E-08
organophosphate metabolic process	193	61	23.76	2.57	+	1.32E-09	1.71E-07
phosphorus metabolic process	254	74	31.27	2.37	+	3.39E-10	6.69E-08
cellular metabolic process	1474	255	181.47	1.41	+	6.74E-10	9.98E-08
cellular process	2028	349	249.68	1.40	+	3.30E-16	9.78E-13
metabolic process	1589	266	195.63	1.36	+	5.15E-09	5.65E-07
organic substance metabolic process	1467	244	180.61	1.35	+	1.08E-07	7.81E-06
phosphate-containing compound metabolic process	236	72	29.06	2.48	+	9.54E-11	4.03E-08
nucleobase-containing small molecule metabolic process	163	53	20.07	2.64	+	8.49E-09	8.38E-07
nucleobase-containing compound metabolic process	554	109	68.21	1.60	+	3.52E-06	1.66E-04
organic cyclic compound metabolic process	703	135	86.55	1.56	+	5.37E-07	3.06E-05
cellular nitrogen compound metabolic process	739	152	90.98	1.67	+	1.02E-09	1.38E-07
nitrogen compound metabolic process	1083	205	133.33	1.54	+	1.62E-10	3.70E-08
heterocycle metabolic process	666	132	82.00	1.61	+	1.58E-07	1.09E-05
cellular aromatic compound metabolic process	670	129	82.49	1.56	+	8.80E-07	4.42E-05
primary metabolic process	1192	204	146.75	1.39	+	4.55E-07	2.75E-05
small molecule metabolic process	670	119	82.49	1.44	+	1.06E-04	4.03E-03
nucleoside phosphate biosynthetic process	64	28	7.88	3.55	+	2.43E-07	1.63E-05
organophosphate biosynthetic process	119	41	14.65	2.80	+	9.74E-08	7.21E-06
organic substance biosynthetic process	719	146	88.52	1.65	+	4.61E-09	5.25E-07
biosynthetic process	739	148	90.98	1.63	+	9.00E-09	8.60E-07
organic cyclic compound biosynthetic process	344	72	42.35	1.70	+	5.04E-05	2.05E-03
heterocycle biosynthetic process	333	70	41.00	1.71	+	5.61E-05	2.25E-03
cellular biosynthetic process	723	145	89.01	1.63	+	1.36E-08	1.19E-06
cellular nitrogen compound biosynthetic process	384	95	47.28	2.01	+	1.72E-09	2.13E-07
aromatic compound biosynthetic process	311	65	38.29	1.70	+	1.38E-04	5.05E-03
secondary metabolite biosynthetic process	9	7	1.11	6.32	+	8.62E-04	2.58E-02
enterobactin metabolic process	9	7	1.11	6.32	+	8.62E-04	2.55E-02
siderophore metabolic process	9	7	1.11	6.32	+	8.62E-04	2.53E-02
cofactor metabolic process	179	40	22.04	1.82	+	8.48E-04	2.56E-02
catechol-containing compound metabolic process	10	7	1.23	5.69	+	1.33E-03	3.61E-02
phenol-containing compound metabolic process	11	7	1.35	5.17	+	1.97E-03	4.99E-02
nonribosomal peptide biosynthetic process	10	7	1.23	5.69	+	1.33E-03	3.58E-02
peptide biosynthetic process	67	30	8.25	3.64	+	5.96E-08	4.52E-06
peptide metabolic process	84	34	10.34	3.29	+	5.54E-08	4.32E-06
organonitrogen compound metabolic process	692	148	85.20	1.74	+	1.25E-10	4.11E-08
cellular amide metabolic process	136	43	16.74	2.57	+	4.97E-07	2.89E-05
organonitrogen compound biosynthetic process	364	91	44.81	2.03	+	2.10E-09	2.49E-07
amide biosynthetic process	97	37	11.94	3.10	+	4.90E-08	3.92E-06
glycolytic process	13	9	1.60	5.62	+	2.86E-04	9.95E-03
ATP generation from ADP	14	9	1.72	5.22	+	4.24E-04	1.38E-02
ADP metabolic process	15	9	1.85	4.87	+	6.14E-04	1.87E-02
purine ribonucleoside diphosphate metabolic process	15	9	1.85	4.87	+	6.14E-04	1.91E-02
purine nucleoside diphosphate metabolic process	15	9	1.85	4.87	+	6.14E-04	1.89E-02
nucleoside diphosphate metabolic process	17	10	2.09	4.78	+	3.43E-04	1.16E-02
ribonucleoside diphosphate metabolic process	16	10	1.97	5.08	+	2.39E-04	8.54E-03
purine ribonucleotide metabolic process	50	24	6.16	3.90	+	4.85E-07	2.87E-05
purine nucleotide metabolic process	58	28	7.14	3.92	+	4.83E-08	3.97E-06
purine-containing compound metabolic process	69	29	8.50	3.41	+	2.89E-07	1.90E-05
nucleotide metabolic process	99	42	12.19	3.45	+	4.52E-10	7.43E-08
ribonucleotide metabolic process	58	29	7.14	4.06	+	1.52E-08	1.28E-06
ribose phosphate metabolic process	63	31	7.76	4.00	+	6.39E-09	6.53E-07
carbohydrate derivative metabolic process	280	66	34.47	1.91	+	4.01E-06	1.83E-04
nucleoside diphosphate phosphorylation	14	9	1.72	5.22	+	4.24E-04	1.40E-02
nucleotide phosphorylation	14	9	1.72	5.22	+	4.24E-04	1.41E-02
generation of precursor metabolites and energy	134	36	16.50	2.18	+	7.96E-05	3.10E-03
ATP metabolic process	22	16	2.71	5.91	+	7.74E-07	3.95E-05
pyruvate metabolic process	24	12	2.95	4.06	+	2.80E-04	9.86E-03
ribosomal large subunit assembly	28	18	3.45	5.22	+	5.85E-07	3.21E-05
ribonucleoprotein complex assembly	52	31	6.40	4.84	+	1.84E-10	3.89E-08
ribonucleoprotein complex subunit organization	54	31	6.65	4.66	+	3.71E-10	6.86E-08
protein-containing complex subunit organization	152	55	18.71	2.94	+	1.31E-10	3.53E-08
cellular component organization	287	85	35.33	2.41	+	5.35E-12	7.92E-09
cellular component organization or biogenesis	359	94	44.20	2.13	+	1.32E-10	3.25E-08
ribonucleoprotein complex biogenesis	91	37	11.20	3.30	+	1.28E-08	1.15E-06
cellular component biogenesis	279	75	34.35	2.18	+	5.17E-09	5.47E-07
cellular protein-containing complex assembly	72	35	8.86	3.95	+	8.37E-10	1.18E-07
protein-containing complex assembly	144	52	17.73	2.93	+	4.73E-10	7.37E-08
cellular component assembly	201	65	24.75	2.63	+	1.14E-10	4.23E-08
ribosomal large subunit biogenesis	28	18	3.45	5.22	+	5.85E-07	3.27E-05
ribosome biogenesis	90	37	11.08	3.34	+	1.01E-08	9.35E-07
ribosome assembly	51	31	6.28	4.94	+	1.28E-10	3.79E-08
organelle assembly	58	34	7.14	4.76	+	3.30E-11	1.63E-08
organelle organization	85	42	10.46	4.01	+	1.05E-11	6.21E-09
Gram-negative-bacterium-type cell outer membrane assembly	11	7	1.35	5.17	+	1.97E-03	4.91E-02
cell envelope organization	11	7	1.35	5.17	+	1.97E-03	4.86E-02
membrane assembly	11	7	1.35	5.17	+	1.97E-03	4.95E-02
membrane organization	26	13	3.20	4.06	+	1.56E-04	5.64E-03
membrane biogenesis	11	7	1.35	5.17	+	1.97E-03	5.03E-02
ribosomal small subunit assembly	20	12	2.46	4.87	+	7.62E-05	3.01E-03
ribosomal small subunit biogenesis	24	13	2.95	4.40	+	8.43E-05	3.24E-03
bacterial-type flagellum-dependent swarming motility	14	8	1.72	4.64	+	1.56E-03	4.06E-02
bacterial-type flagellum-dependent cell motility	32	19	3.94	4.82	+	6.97E-07	3.69E-05
archaeal or bacterial-type flagellum-dependent cell motility	32	19	3.94	4.82	+	6.97E-07	3.75E-05
cilium or flagellum-dependent cell motility	32	19	3.94	4.82	+	6.97E-07	3.62E-05
cell motility	38	21	4.68	4.49	+	4.41E-07	2.72E-05
locomotion	53	25	6.53	3.83	+	3.61E-07	2.32E-05
movement of cell or subcellular component	46	21	5.66	3.71	+	4.72E-06	2.05E-04
localization of cell	38	21	4.68	4.49	+	4.41E-07	2.78E-05
purine ribonucleotide biosynthetic process	25	14	3.08	4.55	+	3.41E-05	1.40E-03
ribonucleotide biosynthetic process	29	17	3.57	4.76	+	3.09E-06	1.47E-04
nucleotide biosynthetic process	61	28	7.51	3.73	+	1.11E-07	7.81E-06
ribose phosphate biosynthetic process	31	18	3.82	4.72	+	1.75E-06	8.48E-05
carbohydrate derivative biosynthetic process	166	46	20.44	2.25	+	4.41E-06	1.95E-04
purine nucleotide biosynthetic process	30	17	3.69	4.60	+	4.35E-06	1.95E-04
purine-containing compound biosynthetic process	32	17	3.94	4.32	+	8.37E-06	3.59E-04
protein localization to membrane	18	10	2.22	4.51	+	4.83E-04	1.54E-02
cellular protein localization	24	11	2.95	3.72	+	8.82E-04	2.51E-02
protein localization	39	15	4.80	3.12	+	4.81E-04	1.55E-02
macromolecule localization	69	21	8.50	2.47	+	8.66E-04	2.51E-02
cellular macromolecule localization	24	11	2.95	3.72	+	8.82E-04	2.53E-02
pyrimidine nucleotide metabolic process	17	9	2.09	4.30	+	1.20E-03	3.32E-02
organic hydroxy compound biosynthetic process	26	11	3.20	3.44	+	1.47E-03	3.86E-02
translation	57	23	7.02	3.28	+	8.56E-06	3.62E-04
cellular protein metabolic process	200	52	24.62	2.11	+	3.75E-06	1.73E-04
protein metabolic process	244	58	30.04	1.93	+	1.46E-05	6.10E-04
gene expression	314	61	38.66	1.58	+	1.04E-03	2.94E-02
tRNA metabolic process	80	22	9.85	2.23	+	1.86E-03	4.78E-02
ncRNA metabolic process	122	32	15.02	2.13	+	3.15E-04	1.08E-02
cofactor biosynthetic process	145	35	17.85	1.96	+	5.78E-04	1.82E-02
small molecule biosynthetic process	259	52	31.89	1.63	+	1.37E-03	3.64E-02
Unclassified	1537	112	189.23	.59	-	5.82E-12	5.74E-09

### Sheet: GO UP 6h
Table S3
RNAseq analysis with http://geneontology.org/
GO: upregulated LF82 genes at 6h post infection
GO biological process complete	#	#	expected	Fold Enrichment	+/-	raw P value	FDR
regulation of phosphatase activity	4	4	.18	21.89	+	2.15E-04	4.55E-02
regulation of cellular process	425	37	19.41	1.91	+	2.51E-04	4.65E-02
regulation of biological process	462	40	21.10	1.90	+	1.10E-04	3.26E-02
biological regulation	574	46	26.22	1.75	+	1.85E-04	4.98E-02
response to acidic pH	21	8	.96	8.34	+	2.24E-05	1.10E-02
response to pH	28	10	1.28	7.82	+	3.26E-06	2.42E-03
response to stimulus	813	59	37.13	1.59	+	2.86E-04	4.99E-02
SOS response	24	7	1.10	6.39	+	2.93E-04	4.82E-02
cellular response to extracellular stimulus	59	14	2.69	5.20	+	2.20E-06	2.17E-03
cellular response to external stimulus	59	14	2.69	5.20	+	2.20E-06	3.26E-03
response to external stimulus	98	18	4.48	4.02	+	1.98E-06	5.87E-03
response to extracellular stimulus	70	14	3.20	4.38	+	1.23E-05	7.31E-03
cell communication	111	16	5.07	3.16	+	1.07E-04	3.52E-02
biofilm formation	93	14	4.25	3.30	+	1.94E-04	4.42E-02
multi-organism process	133	18	6.07	2.96	+	8.22E-05	3.04E-02
organophosphate metabolic process	193	0	8.82	< 0.01	-	2.30E-04	4.53E-02
cellular metabolic process	1474	40	67.33	.59	-	3.85E-05	1.63E-02
metabolic process	1589	47	72.58	.65	-	1.89E-04	4.67E-02

### Sheet: GO DOWN 6h
Table S3
RNAseq analysis with http://geneontology.org/
GO: down regulated LF82 genes at 6h post infection (only genes with an E. coli MG1655 equivalent were taken into account)
GO biological process complete	#	#	expected	Fold Enrichment	+/-	raw P value	FDR
fructose import	5	5	.48	10.39	+	8.84E-04	3.15E-02
fructose transmembrane transport	6	5	.58	8.66	+	1.50E-03	4.79E-02
ATP synthesis coupled proton transport	5	5	.48	10.39	+	8.84E-04	3.08E-02
ATP biosynthetic process	5	5	.48	10.39	+	8.84E-04	3.12E-02
purine ribonucleotide biosynthetic process	25	11	2.41	4.57	+	1.66E-04	7.23E-03
ribonucleotide biosynthetic process	29	14	2.79	5.02	+	9.44E-06	7.36E-04
nucleotide biosynthetic process	61	21	5.87	3.58	+	4.62E-06	4.02E-04
nucleoside phosphate biosynthetic process	64	21	6.16	3.41	+	8.53E-06	6.83E-04
nucleoside phosphate metabolic process	103	31	9.91	3.13	+	2.92E-07	6.66E-05
organophosphate metabolic process	193	44	18.57	2.37	+	1.34E-06	1.53E-04
phosphorus metabolic process	254	53	24.44	2.17	+	9.88E-07	1.22E-04
cellular metabolic process	1474	185	141.83	1.30	+	3.21E-05	2.16E-03
cellular process	2028	260	195.14	1.33	+	1.08E-09	3.19E-06
metabolic process	1589	191	152.89	1.25	+	3.01E-04	1.25E-02
phosphate-containing compound metabolic process	236	51	22.71	2.25	+	4.85E-07	7.56E-05
nucleobase-containing small molecule metabolic process	163	40	15.68	2.55	+	6.62E-07	9.80E-05
nucleobase-containing compound metabolic process	554	80	53.31	1.50	+	4.90E-04	1.86E-02
organic cyclic compound metabolic process	703	97	67.64	1.43	+	4.49E-04	1.75E-02
cellular nitrogen compound metabolic process	739	106	71.11	1.49	+	4.02E-05	2.59E-03
nitrogen compound metabolic process	1083	147	104.21	1.41	+	1.02E-05	7.58E-04
heterocycle metabolic process	666	94	64.08	1.47	+	2.59E-04	1.09E-02
cellular aromatic compound metabolic process	670	94	64.47	1.46	+	3.49E-04	1.41E-02
primary metabolic process	1192	146	114.70	1.27	+	1.38E-03	4.50E-02
organophosphate biosynthetic process	119	30	11.45	2.62	+	1.07E-05	7.73E-04
organic substance biosynthetic process	719	103	69.18	1.49	+	5.91E-05	3.36E-03
biosynthetic process	739	105	71.11	1.48	+	6.99E-05	3.83E-03
organic cyclic compound biosynthetic process	344	53	33.10	1.60	+	1.52E-03	4.70E-02
cellular biosynthetic process	723	102	69.57	1.47	+	1.09E-04	5.23E-03
cellular nitrogen compound biosynthetic process	384	66	36.95	1.79	+	1.49E-05	1.02E-03
aromatic compound biosynthetic process	311	49	29.92	1.64	+	1.33E-03	4.39E-02
nucleotide metabolic process	99	30	9.53	3.15	+	4.05E-07	6.67E-05
ribose phosphate biosynthetic process	31	15	2.98	5.03	+	4.41E-06	3.96E-04
carbohydrate derivative biosynthetic process	166	35	15.97	2.19	+	5.92E-05	3.31E-03
carbohydrate derivative metabolic process	280	51	26.94	1.89	+	4.56E-05	2.87E-03
ribose phosphate metabolic process	63	25	6.06	4.12	+	6.23E-08	3.69E-05
ribonucleotide metabolic process	58	23	5.58	4.12	+	2.15E-07	5.79E-05
purine nucleotide biosynthetic process	30	13	2.89	4.50	+	4.81E-05	2.97E-03
purine-containing compound biosynthetic process	32	13	3.08	4.22	+	8.15E-05	4.16E-03
organonitrogen compound biosynthetic process	364	64	35.02	1.83	+	9.74E-06	7.40E-04
organonitrogen compound metabolic process	692	104	66.58	1.56	+	7.32E-06	6.02E-04
purine-containing compound metabolic process	69	23	6.64	3.46	+	2.54E-06	2.50E-04
purine nucleotide metabolic process	58	22	5.58	3.94	+	7.32E-07	1.03E-04
purine ribonucleotide metabolic process	50	20	4.81	4.16	+	1.22E-06	1.44E-04
purine ribonucleoside triphosphate biosynthetic process	6	5	.58	8.66	+	1.50E-03	4.74E-02
purine ribonucleoside triphosphate metabolic process	6	5	.58	8.66	+	1.50E-03	4.69E-02
ribonucleoside triphosphate metabolic process	8	6	.77	7.79	+	7.19E-04	2.63E-02
purine nucleoside triphosphate biosynthetic process	6	5	.58	8.66	+	1.50E-03	4.84E-02
ribonucleoside triphosphate biosynthetic process	7	6	.67	8.91	+	4.44E-04	1.75E-02
ATP metabolic process	22	14	2.12	6.61	+	8.13E-07	1.05E-04
energy coupled proton transport, down electrochemical gradient	5	5	.48	10.39	+	8.84E-04	3.04E-02
proton transmembrane transport	17	11	1.64	6.72	+	1.13E-05	7.99E-04
monovalent inorganic cation transport	33	11	3.18	3.46	+	1.11E-03	3.70E-02
glycolytic process	13	9	1.25	7.19	+	5.01E-05	3.02E-03
ATP generation from ADP	14	9	1.35	6.68	+	7.59E-05	3.94E-03
ADP metabolic process	15	9	1.44	6.24	+	1.12E-04	5.11E-03
purine ribonucleoside diphosphate metabolic process	15	9	1.44	6.24	+	1.12E-04	5.27E-03
purine nucleoside diphosphate metabolic process	15	9	1.44	6.24	+	1.12E-04	5.19E-03
nucleoside diphosphate metabolic process	17	10	1.64	6.11	+	5.24E-05	3.04E-03
ribonucleoside diphosphate metabolic process	16	10	1.54	6.50	+	3.58E-05	2.35E-03
nucleoside diphosphate phosphorylation	14	9	1.35	6.68	+	7.59E-05	4.01E-03
nucleotide phosphorylation	14	9	1.35	6.68	+	7.59E-05	4.09E-03
generation of precursor metabolites and energy	134	27	12.89	2.09	+	9.09E-04	3.09E-02
pyruvate metabolic process	24	11	2.31	4.76	+	1.25E-04	5.61E-03
aerobic electron transport chain	9	6	.87	6.93	+	1.11E-03	3.74E-02
bacterial-type flagellum-dependent swarming motility	14	8	1.35	5.94	+	3.49E-04	1.40E-02
bacterial-type flagellum-dependent cell motility	32	17	3.08	5.52	+	3.67E-07	6.79E-05
archaeal or bacterial-type flagellum-dependent cell motility	32	17	3.08	5.52	+	3.67E-07	7.24E-05
cilium or flagellum-dependent cell motility	32	17	3.08	5.52	+	3.67E-07	6.39E-05
cell motility	38	19	3.66	5.20	+	1.55E-07	5.72E-05
locomotion	53	22	5.10	4.31	+	2.11E-07	6.26E-05
movement of cell or subcellular component	46	19	4.43	4.29	+	1.54E-06	1.69E-04
localization of cell	38	19	3.66	5.20	+	1.55E-07	6.54E-05
ribosomal small subunit assembly	20	10	1.92	5.20	+	1.47E-04	6.48E-03
ribonucleoprotein complex assembly	52	23	5.00	4.60	+	4.42E-08	3.27E-05
ribonucleoprotein complex subunit organization	54	23	5.20	4.43	+	7.66E-08	3.78E-05
protein-containing complex subunit organization	152	39	14.63	2.67	+	3.08E-07	6.52E-05
cellular component organization	287	51	27.62	1.85	+	8.36E-05	4.19E-03
cellular component organization or biogenesis	359	56	34.54	1.62	+	7.36E-04	2.66E-02
ribonucleoprotein complex biogenesis	91	27	8.76	3.08	+	2.20E-06	2.25E-04
cellular component biogenesis	279	48	26.85	1.79	+	2.44E-04	1.05E-02
cellular protein-containing complex assembly	72	26	6.93	3.75	+	1.55E-07	5.09E-05
protein-containing complex assembly	144	38	13.86	2.74	+	2.67E-07	6.60E-05
cellular component assembly	201	43	19.34	2.22	+	6.51E-06	5.51E-04
ribosomal small subunit biogenesis	24	10	2.31	4.33	+	4.65E-04	1.79E-02
ribosome biogenesis	90	27	8.66	3.12	+	1.84E-06	1.95E-04
ribosome assembly	51	23	4.91	4.69	+	3.33E-08	3.29E-05
organelle assembly	58	25	5.58	4.48	+	1.69E-08	2.51E-05
organelle organization	85	27	8.18	3.30	+	7.34E-07	9.87E-05
ribosomal large subunit assembly	28	12	2.69	4.45	+	1.02E-04	4.97E-03
ribosomal large subunit biogenesis	28	12	2.69	4.45	+	1.02E-04	5.05E-03
peptide biosynthetic process	67	18	6.45	2.79	+	3.16E-04	1.30E-02
peptide metabolic process	84	20	8.08	2.47	+	6.36E-04	2.35E-02
cellular amide metabolic process	136	28	13.09	2.14	+	5.85E-04	2.19E-02
amide biosynthetic process	97	25	9.33	2.68	+	5.19E-05	3.07E-03
Unclassified	1537	102	147.89	.69	-	4.15E-06	3.84E-04
