## Supplementary material for "The Crohn’s disease-related AIEC strain LF82 assembles a biofilm-like matrix to protect intracellular microcolonies from phagolysosomal attack": Table S7

### Sheet: Feuil1
Table Sxx
Iron homeostasis genes
gene_id	gene_type	gene_name	THP1 1h	THP1 + LF82 1h	Fold change THP1+LF82/THP1 (1h)	adjpBH THP1+LF82/THP1 (1h)	THP1 6h	THP1 + LF82 6h	Fold change THP1+LF82/THP1 (6h)	adjpBH THP1+LF82/THP1 (6h)
ENSG00000136244.7	protein_coding	IL6	0.483964	3.6266	7.49352	0.463518	1	593.026	593.026	3.56e-82
ENSG00000153162.8	protein_coding	BMP6	541.498	580.016	1.07113	1	408.039	3770.09	9.23955	7.32e-48
ENSG00000125845.5	protein_coding	BMP2	413.411	594.471	1.43797	0.00437951	315.797	1929.63	6.11034	1.88e-29
ENSG00000076351.8	protein_coding	SLC46A1	275.332	256.951	0.93324	1	570.631	115.075	0.201663	7.69e-16
ENSG00000167996.11	protein_coding	FTH1	58785.1	77806.3	1.32357	0.00507454	51559.8	158138	3.06707	8.16e-14
ENSG00000110911.10	protein_coding	SLC11A2	12223.8	14189.9	1.16085	0.246522	10576.6	27187.6	2.57055	4.65e-12
ENSG00000140564.6	protein_coding	FURIN	8988.12	9409.42	1.04687	1	8293.46	17827.7	2.14961	3.97e-08
ENSG00000138449.6	protein_coding	SLC40A1	68.1049	55.5087	0.815047	0.84833	105.897	25.2815	0.238736	5.95e-07
ENSG00000183570.11	protein_coding	PCBP3	221.641	395.033	1.78231	6.6268e-06	143.239	392.757	2.74197	7.56e-07
ENSG00000168487.13	protein_coding	BMP1	4681.88	5215.49	1.11397	0.597851	5532.48	10766.4	1.94604	2.61e-06
ENSG00000197111.9	protein_coding	PCBP2	19341.5	24436.8	1.26344	0.0157567	12880.4	23365.2	1.81402	2.89e-05
ENSG00000100292.12	protein_coding	HMOX1	7531.86	5292.02	0.702618	1.71047e-05	8345.5	4592.69	0.550319	5.25e-05
ENSG00000010704.14	protein_coding	HFE	350.944	320.025	0.911897	0.979696	309.953	128.863	0.41575	5.85e-05
ENSG00000103415.7	protein_coding	HMOX2	2046.73	2005.92	0.980059	1	3662.9	1978.42	0.540124	7.12e-05
ENSG00000168610.10	protein_coding	STAT3	12775.7	14520.1	1.13654	0.396547	14749.8	24063.3	1.63144	0.000832847
ENSG00000141646.9	protein_coding	SMAD4	7696.13	7699.95	1.0005	1	6143.98	9093.04	1.47999	0.0112116
ENSG00000072274.8	protein_coding	TFRC	79939.5	80095.8	1.00196	1	91987.1	140560	1.52804	0.0119106
ENSG00000090097.15	protein_coding	PCBP4	437.429	416.836	0.952923	1	448.731	270.52	0.602855	0.0165563
ENSG00000169564.5	protein_coding	PCBP1	6637.75	8307.85	1.25161	0.0208795	5838.08	8256.62	1.41427	0.0316777
ENSG00000267206.1	protein_coding	LCN6	0.474456	2.04783	4.31615	0.948922	0	4.34327	Inf	0.0408319
ENSG00000113658.11	protein_coding	SMAD5	8625.43	7810.33	0.905501	0.640744	9180.77	6711.37	0.731025	0.0569599
ENSG00000112175.6	protein_coding	BMP5	#N/A	#N/A	0	1	0	3.8562	0	0.072903
ENSG00000018280.12	protein_coding	SLC11A1	1072.76	869	0.810062	0.141094	1536.83	1222.46	0.795442	0.297066
ENSG00000106327.8	protein_coding	TFR2	59.7824	70.2439	1.17499	0.974948	76.8858	105.723	1.37507	0.367261
ENSG00000187922.9	protein_coding	LCN10	0.483964	1.03821	2.14523	1	0	1.85029	Inf	0.392784
ENSG00000119440.7	pseudogene	LCN1P1	#N/A	#N/A	#N/A	#N/A	0	1.12977	Inf	0.667449
ENSG00000091513.10	protein_coding	TF	33.4496	36.3089	1.08548	1	35.9031	37.3574	1.0405	1
ENSG00000105697.3	protein_coding	HAMP	128.078	83.1287	0.64905	0.0608822	92.0656	91.1541	0.9901	1
ENSG00000168509.13	protein_coding	HFE2	0	0.526258	0	1	0.432245	0.6427	1.48689	1
ENSG00000152785.6	protein_coding	BMP3	1.45189	0	0	0.88237	0.822974	0	0	1
ENSG00000087086.9	protein_coding	FTL	215363	215162	0.999069	1	270051	266025	0.985093	1
ENSG00000184925.6	protein_coding	LCN12	7.66737	5.67443	0.740075	1	6.45924	4.75253	0.735773	1
ENSG00000148346.7	protein_coding	LCN2	#N/A	#N/A	#N/A	#N/A	0.390728	0	0	1
