## Supplementary material for "The Crohn’s disease-related AIEC strain LF82 assembles a biofilm-like matrix to protect intracellular microcolonies from phagolysosomal attack": Table S5

### Sheet: Important genes in MF
Table Sxxx
Tn-seq analysis with http://geneontology.org/
GO: Genes under selective pressure during 3 successive macrophage infection (Mariner insertion density ratio < 0,5) . Only genes with an E. coli MG1655 equivalent were taken into account)
GO biological process complete	#	#	expected	Fold Enrichment	+/-	raw P value	FDR
phospholipid transport	8	7	.54	13.01	+	1.52E-05	6.44E-03
lipid transport	25	9	1.68	5.35	+	1.78E-04	2.52E-02
lipid localization	26	9	1.75	5.15	+	2.27E-04	2.69E-02
organophosphate ester transport	15	7	1.01	6.94	+	2.75E-04	3.01E-02
positive regulation of transcription, DNA-templated	74	15	4.98	3.01	+	3.70E-04	3.92E-02
regulation of cellular macromolecule biosynthetic process	269	36	18.09	1.99	+	2.00E-04	2.70E-02
regulation of cellular biosynthetic process	272	36	18.29	1.97	+	2.22E-04	2.74E-02
regulation of biosynthetic process	275	38	18.49	2.06	+	5.64E-05	1.11E-02
regulation of metabolic process	337	41	22.66	1.81	+	5.30E-04	4.76E-02
regulation of biological process	462	58	31.06	1.87	+	8.03E-06	5.94E-03
biological regulation	574	67	38.59	1.74	+	1.44E-05	8.51E-03
regulation of cellular process	425	52	28.58	1.82	+	5.60E-05	1.19E-02
regulation of macromolecule biosynthetic process	271	38	18.22	2.09	+	4.66E-05	1.15E-02
regulation of macromolecule metabolic process	319	41	21.45	1.91	+	1.56E-04	2.31E-02
regulation of gene expression	282	36	18.96	1.90	+	4.43E-04	4.23E-02
positive regulation of gene expression	84	18	5.65	3.19	+	5.18E-05	1.18E-02
positive regulation of macromolecule metabolic process	96	20	6.45	3.10	+	2.81E-05	9.26E-03
positive regulation of metabolic process	103	20	6.93	2.89	+	6.73E-05	1.17E-02
positive regulation of biological process	119	23	8.00	2.87	+	2.02E-05	7.49E-03
positive regulation of nucleic acid-templated transcription	74	15	4.98	3.01	+	3.70E-04	3.66E-02
positive regulation of RNA biosynthetic process	74	15	4.98	3.01	+	3.70E-04	3.78E-02
positive regulation of cellular biosynthetic process	83	19	5.58	3.40	+	1.44E-05	7.10E-03
positive regulation of biosynthetic process	85	20	5.72	3.50	+	5.97E-06	5.89E-03
positive regulation of cellular metabolic process	96	19	6.45	2.94	+	8.21E-05	1.35E-02
positive regulation of cellular process	105	19	7.06	2.69	+	2.30E-04	2.62E-02
positive regulation of RNA metabolic process	78	16	5.24	3.05	+	2.10E-04	2.71E-02
positive regulation of nucleobase-containing compound metabolic process	81	17	5.45	3.12	+	1.05E-04	1.63E-02
positive regulation of nitrogen compound metabolic process	93	19	6.25	3.04	+	5.65E-05	1.05E-02
positive regulation of macromolecule biosynthetic process	84	20	5.65	3.54	+	5.12E-06	1.52E-02
response to stimulus	813	88	54.66	1.61	+	5.57E-06	8.25E-03
macromolecule metabolic process	750	75	50.43	1.49	+	4.77E-04	4.41E-02
Unclassified	1537	69	103.35	.67	-	3.26E-05	8.77E-03

### Sheet: Detrimental genes in MF
Table Sxxx
Tn-seq analysis with http://geneontology.org/
GO: Genes under counter-selective pressure during 3 successive macrophage infection (Mariner insertion density ratio >3). Only genes with an E. coli MG1655 equivalent were taken into account)
GO biological process complete	#	#	expected	Fold Enrichment	+/-	raw P value	FDR
electron transport coupled proton transport	8	5	.51	9.87	+	6.24E-04	3.19E-02
energy coupled proton transmembrane transport, against electrochemical gradient	8	5	.51	9.87	+	6.24E-04	3.13E-02
proton transmembrane transport	17	7	1.08	6.51	+	3.53E-04	2.18E-02
monovalent inorganic cation transport	33	10	2.09	4.79	+	1.57E-04	1.19E-02
inorganic cation transmembrane transport	43	10	2.72	3.67	+	9.42E-04	4.29E-02
cation transmembrane transport	71	14	4.49	3.12	+	4.15E-04	2.41E-02
inorganic ion transmembrane transport	52	12	3.29	3.65	+	3.14E-04	2.02E-02
ribonucleoside bisphosphate metabolic process	18	7	1.14	6.14	+	4.66E-04	2.65E-02
nucleoside bisphosphate metabolic process	18	7	1.14	6.14	+	4.66E-04	2.60E-02
nucleoside phosphate metabolic process	103	21	6.52	3.22	+	9.77E-06	1.38E-03
organophosphate metabolic process	193	32	12.22	2.62	+	3.10E-06	5.10E-04
phosphorus metabolic process	254	34	16.08	2.11	+	8.56E-05	7.45E-03
cellular metabolic process	1474	145	93.30	1.55	+	5.74E-10	4.25E-07
cellular process	2028	184	128.37	1.43	+	5.28E-11	1.56E-07
metabolic process	1589	150	100.58	1.49	+	5.10E-09	3.02E-06
organic substance metabolic process	1467	133	92.86	1.43	+	1.50E-06	3.18E-04
phosphate-containing compound metabolic process	236	32	14.94	2.14	+	1.41E-04	1.10E-02
nucleobase-containing small molecule metabolic process	163	24	10.32	2.33	+	3.53E-04	2.14E-02
nucleobase-containing compound metabolic process	554	66	35.07	1.88	+	9.37E-07	2.13E-04
organic cyclic compound metabolic process	703	77	44.50	1.73	+	1.78E-06	3.29E-04
cellular nitrogen compound metabolic process	739	82	46.78	1.75	+	5.04E-07	1.49E-04
nitrogen compound metabolic process	1083	106	68.55	1.55	+	1.53E-06	3.02E-04
heterocycle metabolic process	666	76	42.16	1.80	+	4.42E-07	1.46E-04
cellular aromatic compound metabolic process	670	74	42.41	1.74	+	2.53E-06	4.41E-04
primary metabolic process	1192	115	75.45	1.52	+	7.57E-07	2.04E-04
purine nucleoside bisphosphate metabolic process	18	7	1.14	6.14	+	4.66E-04	2.55E-02
purine-containing compound metabolic process	69	15	4.37	3.43	+	1.01E-04	8.56E-03
organonitrogen compound metabolic process	692	68	43.80	1.55	+	2.84E-04	1.87E-02
aerobic respiration	43	15	2.72	5.51	+	8.31E-07	2.05E-04
cellular respiration	95	16	6.01	2.66	+	7.66E-04	3.66E-02
generation of precursor metabolites and energy	134	22	8.48	2.59	+	1.71E-04	1.23E-02
purine ribonucleotide biosynthetic process	25	8	1.58	5.06	+	5.35E-04	2.88E-02
nucleotide biosynthetic process	61	14	3.86	3.63	+	1.05E-04	8.63E-03
nucleoside phosphate biosynthetic process	64	14	4.05	3.46	+	1.63E-04	1.21E-02
organophosphate biosynthetic process	119	22	7.53	2.92	+	2.31E-05	2.63E-03
organic substance biosynthetic process	719	82	45.51	1.80	+	1.55E-07	5.72E-05
biosynthetic process	739	85	46.78	1.82	+	5.35E-08	2.26E-05
cellular biosynthetic process	723	84	45.76	1.84	+	4.13E-08	2.04E-05
nucleotide metabolic process	99	21	6.27	3.35	+	5.72E-06	8.47E-04
carbohydrate derivative biosynthetic process	166	24	10.51	2.28	+	4.04E-04	2.39E-02
carbohydrate derivative metabolic process	280	37	17.72	2.09	+	5.96E-05	5.35E-03
ribose phosphate metabolic process	63	15	3.99	3.76	+	4.13E-05	4.37E-03
ribonucleotide metabolic process	58	15	3.67	4.09	+	1.80E-05	2.13E-03
organonitrogen compound biosynthetic process	364	46	23.04	2.00	+	1.52E-05	1.96E-03
purine nucleotide metabolic process	58	15	3.67	4.09	+	1.80E-05	2.22E-03
purine ribonucleotide metabolic process	50	15	3.16	4.74	+	3.96E-06	6.18E-04
translation	57	14	3.61	3.88	+	5.59E-05	5.17E-03
cellular macromolecule metabolic process	621	61	39.31	1.55	+	7.96E-04	3.68E-02
macromolecule metabolic process	750	76	47.47	1.60	+	4.27E-05	4.21E-03
cellular macromolecule biosynthetic process	325	37	20.57	1.80	+	1.04E-03	4.67E-02
macromolecule biosynthetic process	328	37	20.76	1.78	+	1.10E-03	4.88E-02
peptide biosynthetic process	67	14	4.24	3.30	+	2.47E-04	1.66E-02
peptide metabolic process	84	16	5.32	3.01	+	2.29E-04	1.58E-02
cellular amide metabolic process	136	22	8.61	2.56	+	1.88E-04	1.32E-02
amide biosynthetic process	97	19	6.14	3.09	+	4.26E-05	4.34E-03
tRNA modification	49	11	3.10	3.55	+	6.81E-04	3.36E-02
tRNA metabolic process	80	17	5.06	3.36	+	4.47E-05	4.27E-03
ncRNA metabolic process	122	23	7.72	2.98	+	1.13E-05	1.52E-03
ncRNA processing	95	16	6.01	2.66	+	7.66E-04	3.60E-02
RNA processing	102	17	6.46	2.63	+	5.85E-04	3.04E-02
response to radiation	97	18	6.14	2.93	+	1.25E-04	9.99E-03
response to abiotic stimulus	238	34	15.06	2.26	+	2.70E-05	2.96E-03
coenzyme biosynthetic process	92	16	5.82	2.75	+	5.62E-04	2.97E-02
cofactor biosynthetic process	145	22	9.18	2.40	+	3.37E-04	2.12E-02
lipid biosynthetic process	94	16	5.95	2.69	+	6.92E-04	3.36E-02
Unclassified	1537	48	97.29	.49	-	1.93E-10	2.86E-07
